# MicroRNA childhood Cancer Catalog (M3Cs): A Resource for Translational Bioinformatics Toward Health Informatics in Pediatric Cancer

**DOI:** 10.1101/2021.07.26.452794

**Authors:** Wafaa M. Rashed, Fatima Adel, Mohamed A. Rezk, Lina Basiouny, Ahmed A. Rezk, Ahmed H. Abdel-Razek

## Abstract

**Background:** MicroRNA childhood Cancer Catalog (M3Cs) is high-quality curated collection of published miRNA research studies on 16 pediatric cancer diseases. M3Cs scope was based on two approaches: data-driven clinical significance and data-driven human pediatric cell line models.

**Method:** M3Cs development passed through three phases: 1. Literature Mining: It includes external database search and screening. **2**. Data processing that includes 3 steps: a-Data Extraction, b-Data Curation & annotation, c-Web Development. **3**. Publishing: Shinyapps.io was used as a web interface for the deployment of M3Cs. M3Cs is now available online and can be accessed through https://m3cs.shinyapps.io/M3Cs/.

**Results:** For Data-driven clinical significance Approach, 538 miRNAs from 268 publications were reported in the clinical domain while 7 miRNAs from 5 publications were reported in the clinical & drug domain. For data-driven human pediatric cell line models approach, 538 miRNAs from 1268 publications were reported in cell line domain while 211 miRNAs from 177 publications in cell line & drug domain.

**Conclusion:** M3Cs acted to fill the gap by applying translational bioinformatics (TBI) general pathway to transfer data-driven research toward data-driven clinical care and/or hypothesis generation. Aggregated and well-curated data of M3Cs will enable stakeholders in health care to incorporate miRNA in the clinical policy.
