## Supplement Tables 1,2,3,4 for "MicroRNA childhood Cancer Catalog (M3Cs): A Resource for Translational Bioinformatics Toward Health Informatics in Pediatric Cancer"

### Sheet: Supp Table 1
Variables	Description
Trait	This record is for disease name. There are 16 diseases in M3Cs V1. Diseases are:Acute Lymphoblastic Leukemia (ALL), Acute Myeloid Leukemia (AML), Adrenocortical Carcinoma (ACC), Brain Tumor, Chronic Myelogenous leukemia (CML), Ewing Sarcoma (ES), Hepatoblastoma, Hodgkin disease, Juvenile myelomonocytic leukemia (JMML), Langerhans cell histiocytosis (LCH), Neueoblastoma (NB), Non-Hodgkin lymphoma …
Trait subtype	There are specific comparison between two disease gps. M3Cs specifies the subtype that will be used as a referance for other variables in this sheet (miRNA dysregulation)
Variant (SNP ID) in miRNA gene	It represnts variant allel mentioned in the paper that is related to miRNA gene (that caused miRNA dysregulation). M3Cs used (dbSNP ID) as a reference.
miRNA	M3Cs Put miRNA ID in the paper and according to miRbase (online database of miRNA) starting with hsa- for homo sapienes. If you find miRNA in miRbase as an old ID, M3Cs writes the new miRNA ID then write this in notes. In papers that report more than one miRNA, each miRNA was added in separet row.
miRNA(Single/Panel)	It specifies the type of the miRNA. Options are (Single/Panel).
Panel Name	If miRNA was studied as a panel, M3Cs writes the complete name of the panel used in this study.
Discovery approach (Sample Size & Ancestry)	It contains the total number of subjects in the study and their ancestry in profiling/discovert stage. M3Cs follows GWAS catalog published paper(Table one) when reporting ancestry.
Discovery Approach Sample Description	It contains details for study subjects in profiling/discovery stage.
Candidate miRNA Identification approach (sample size & ancestry)	(1)- It contains the total number of subjects in the study and their ancestry in validation stage that followed profiling stage. (2)-Also, It report the the total number of subjects in the study and their ancestry for studies carried out qRT-PCR only.M3Cs follows GWAS catalog published paper(Table one) when reporting ancestry.
Candidate miRNA identification Approach (Sample Description)	It contains details for study subjects in validation/qRT-PCR stage.
Discovery approach Platform	It specifies the platform used in profiling/discovery stage.
Sample Source	It specifies the sample source from the study subjects.
miRNA Dysregulation	It specifies the type of the miRNA dysregulation.
Time Point 1	It specifies the time point 1 at which the studied samples was taken. .
Time Point 2	It specifies the time point 2 at which the studied samples was taken. .
Time Point 3	It specifies the time point 3 at which the studied samples was taken. .
Probable Diagnostic	It specifies the role of the miRNA if it is diagnostic.
Probable Prognsotic	It Specifies the role of the miRNA. The answer (yes) if it stated in paper OR authors found signficant correlation with survival (using Kaplan Mier).
Prognostic status	Answer this variable if variable 22 of this sheet was YES AND If miRNA dysregulation was significant in the multivariate cox regression analysis. Options are (favorable prognostic Biomarker, unfavorable prognostic Biomarker, NR). You should write variable 27 of this sheet. [NR: Not reported]
Risk for trait	It specifies the role of the miRNA if it is risk for the disease
Sensitivity	M3Cs Writes (sensitivity) if measured and mentioned in the paper.
Specificity	M3Cs writes (Specificity) if measured and mentioned in the paper.
Hazard Ratio(HR)/95%C.I.	M3Cs complete this variable If authors did multivariate cox regression analysis. If P value was significant, M3Cs answer variable named (Prognostic status) clinical table.
Covariate	if M3Cs answered variable (Hazard Ratio) in clinical table, M3Cs should write covariates in details and with the same sequence (in variable Hazard Ratio in this sheet). all covariates used in the multivariate cox regression analysis or in Odds ratio.
Odds Ratio (OR)/95%C.I.	M3Cs fill in this variable If authors calculated odds ratio in the paper.
Relative Risk (RR)	M3Cs fill in this variable If authors calculated relative risk.
Downstream Direct Target Gene 1 Symbol|Entrez ID	It represents direct target gene(s) ID(s) (Entrez ID)|that is affected by the miRNA dysregulation and tested in patients (as stated in method and results of the paper). No putative genes was reported.
Downstream Direct Target Gene 2 Symbol|Entrez ID	It represents direct target gene(s) ID(s) (Entrez ID)|that is affected by the miRNA dysregulation and tested in patients (as stated in method and results of the paper). No putative genes was reported.
Downstream Direct Target Gene 3 Symbol|Entrez ID	It represents direct target gene(s) ID(s) (Entrez ID)|that is affected by the miRNA dysregulation and tested in patients (as stated in method and results of the paper). No putative genes was reported.
Downstream Direct Target Gene 4 Symbol|Entrez ID	It represents direct target gene(s) ID(s) (Entrez ID)|that is affected by the miRNA dysregulation and tested in patients (as stated in method and results of the paper). No putative genes was reported.
DOI	The DOI of the published paper. If there is no DOI of the published paper, M3Cs left this variable empty
Publication Title	The title of the published paper.
PMID	ID of publication on PubMed
Notes	M3Cs adds important notes in points.

### Sheet: Supp Table 2
Variables	Description
Trait	This record is for disease name. There are 16 diseases in M3Cs V1. Diseases are:Acute Lymphoblastic Leukemia (ALL), Acute Myeloid Leukemia (AML), Adrenocortical Carcinoma (ACC), Brain Tumor, Chronic Myelogenous leukemia (CML), Ewing Sarcoma (ES), Hepatoblastoma, Hodgkin disease, Juvenile myelomonocytic leukemia (JMML), Langerhans cell histiocytosis (LCH), Neueoblastoma (NB), Non-Hodgkin lymphoma …
Trait subtype	There are specific comparison between two disease gps. M3Cs specifies the subtype that will be used as a referance for other variables in this sheet (miRNA dysregulation)
miRNA	M3Cs Put miRNA ID in the paper and according to miRbase (online database of miRNA) starting with hsa- for homo sapienes. If you find miRNA in miRbase as an old ID, M3Cs writes the new miRNA ID then write this in notes. In papers that report more than one miRNA, each miRNA was added in separet row.
Variant and Risk allele of miRNA	M3Cs writes the variant allel mentioned in the paper that is related to miRNA gene (that caused miRNA dysregulation). M3Cs Use (dbSNP ID) to get it (homo sapienes).
miRNA (Single/Panel)	It specifies the type of the miRNA. Options are (Single/Panel).
Panel Name	If miRNA was studied as a panel, M3Cs writes the complete name of the panel used in this study.
miRNA Dysregulation	It specifies the type of the miRNA dysregulation.
Sample Size and ancestry	M3Cs writes the total no of subjects in the study and their ancestry in profiling/discovert stage in this field. M3Cs Follows GWAS catalog published paper(Table one) when reporting ancestry.
Sample description	M3Cs writes in details both study subjects and ancestry. Follow GWAS catalog published paper(Table one) when reporting ancestry.
Sample Source	It specifies the sample source from the study subjects.
Drug name	The generic Drug name
Drug Toxicity	List of Drug toxicity caused by this miRNA dysregulation
Hazard Ratio(HR)/95%C.I.	M3Cs fills this variable If authors calculated hazard ratio in the paper.
Covariate	M3Cs add all covariates used for Hazarad ration or Odds ratio
Odds Ratio (OR)/95%C.I.	M3Cs fills this variable If authors calculated odds ratio in the paper.
Relative Risk (RR)	M3Cs fills this variable If authors calculated relative risk.
Downstream Direct Target Gene Symbol|Entrez ID	It represents direct target gene(s) ID(s) (Entrez ID)|that is affected by the miRNA dysregulation and tested in patients (as stated in method and results of the paper). No putative genes was reported.
DOI	The DOI of the published paper. If there is no DOI of the published paper, M3Cs left this variable empty
Publication Title	The title of the published paper.
PMID	ID of publication on PubMed
Notes	M3Cs adds important notes in points.

### Sheet: Supp Table 3
Variables	Description
Trait	This record is for disease name. There are 16 diseases in M3Cs V1. Diseases are:Acute Lymphoblastic Leukemia (ALL), Acute Myeloid Leukemia (AML), Adrenocortical Carcinoma (ACC), Brain Tumor, Chronic Myelogenous leukemia (CML), Ewing Sarcoma (ES), Hepatoblastoma, Hodgkin disease, Juvenile myelomonocytic leukemia (JMML), Langerhans cell histiocytosis (LCH), Neueoblastoma (NB), Non-Hodgkin lymphoma …
Trait subtype	If authors used specific cell line for certain aim, M3Cs mentioned this here. Example: metastatic neuroblastoma
miRNA	M3Cs Put miRNA ID in the paper and according to miRbase (online database of miRNA) starting with hsa- for homo sapienes. If you find miRNA in miRbase as an old ID, M3Cs writes the new miRNA ID then write this in notes. In papers that report more than one miRNA, each miRNA was added in separet row.
miRNA (Single/Panel)	It specifies the type of the miRNA. Options are (Single/Panel).
Panel Name	If miRNA was studied as a panel, M3Cs writes the complete name of the panel used in this study.
Differential Expression of MiRNA	The relative expression of the dysregulated miRNA as reported by the authors.
Transfected Cell Line Name	M3Cs puts the name of the cell line as mentioned in cellosaurus. Follow standard format for each cell line reported wherever repeated. For papers that report more than one cell line, M3Cs adds each cell line in a separet record.
miRNA Dysregulation (Transfection/Transduction)	M3Cs writes the dysregulation of the specified miRNA
Dysregulation Effect	M3Cs specifies the effect of miRNA dysregulation on the cell line. Option: Tumor suppressor/Oncogene/Not Reported/None
Direct Downstream Target Gene 1 Symbol|Entrez ID	It represents direct target gene(s) ID(s) (Entrez ID)|that is affected by the miRNA dysregulation. No put putative genes.
Direct Downstream Target Gene 2 Symbol|Entrez ID	It represents direct target gene(s) ID(s) (Entrez ID)|that is affected by the miRNA dysregulation. No put putative genes.
Direct Downstream Target Gene 3 Symbol|Entrez ID	It represents direct target gene(s) ID(s) (Entrez ID)|that is affected by the miRNA dysregulation. No put putative genes.
Direct Downstream Target Gene 4 Symbol|Entrez ID	It represents direct target gene(s) ID(s) (Entrez ID)|that is affected by the miRNA dysregulation. No put putative genes.
Direct Downstream Target Gene 5 Symbol|Entrez ID	It represents direct target gene(s) ID(s) (Entrez ID)|that is affected by the miRNA dysregulation. No put putative genes.
Direct Downstream Target Gene 6 Symbol|Entrez ID	It represents direct target gene(s) ID(s) (Entrez ID)|that is affected by the miRNA dysregulation. No put putative genes.
Direct Downstream Target Gene 7 Symbol|Entrez ID	It represents direct target gene(s) ID(s) (Entrez ID)|that is affected by the miRNA dysregulation. No put putative genes.
Downstream Pathway	M3Cs Puts the pathway that both tested and reported in the paper.
DOI	The DOI of the published paper. If there is no DOI of the published paper, M3Cs left this variable empty
Publication Title	The title of the published paper.
PMID	ID of publication on PubMed
Notes	M3Cs adds important notes in points.

### Sheet: Supp Table 4
Variables	Description
Trait	This record is for disease name. There are 16 diseases in M3Cs V1. Diseases are:Acute Lymphoblastic Leukemia (ALL), Acute Myeloid Leukemia (AML), Adrenocortical Carcinoma (ACC), Brain Tumor, Chronic Myelogenous leukemia (CML), Ewing Sarcoma (ES), Hepatoblastoma, Hodgkin disease, Juvenile myelomonocytic leukemia (JMML), Langerhans cell histiocytosis (LCH), Neueoblastoma (NB), Non-Hodgkin lymphoma …
Trait subtype	If authors used specific cell line for certain aim, M3Cs mentioned this here. Example: metastatic neuroblastoma
miRNA	M3Cs Put miRNA ID in the paper and according to miRbase (online database of miRNA) starting with hsa- for homo sapienes. If you find miRNA in miRbase as an old ID, M3Cs writes the new miRNA ID then write this in notes. In papers that report more than one miRNA, each miRNA was added in separet row.
miRNA (Single/Panel)	It specifies the type of the miRNA. Options are (Single/Panel).
Panel Name	If miRNA was studied as a panel, M3Cs writes the complete name of the panel used in this study.
Transfected Cell Line Name	M3Cs puts the name of the cell line as mentioned in cellosaurus. Follow standard format for each cell line reported wherever repeated. For papers that report more than one cell line, M3Cs adds each cell line in a separet record.
Drug (1) Name	The first drug added to cell line
Drug (2) Name	If it is combination, the second drug added to cell line
Drug (3) Name	If it is combination,the third drug added to cell line
Drug Effect on miRNA Expression	M3Cs writes the effect of adding drug/drug combination (1,2&3) on the level specified miRNA within the cell line. Options are "over-expression, Under-expression,None".
Direct Downstream Target Gene 1 Symbol|Entrez ID	It represents direct target gene(s) ID(s) (Entrez ID)|that is affected by the miRNA dysregulation. No put putative genes.
Direct Downstream Target Gene 2 Symbol|Entrez ID	It represents direct target gene(s) ID(s) (Entrez ID)|that is affected by the miRNA dysregulation. No put putative genes.
Direct Downstream Target Gene 3 Symbol|Entrez ID	It represents direct target gene(s) ID(s) (Entrez ID)|that is affected by the miRNA dysregulation. No put putative genes.
Direct Downstream Target Gene 4 Symbol|Entrez ID	It represents direct target gene(s) ID(s) (Entrez ID)|that is affected by the miRNA dysregulation. No put putative genes.
Direct Downstream Target Gene 5 Symbol|Entrez ID	It represents direct target gene(s) ID(s) (Entrez ID)|that is affected by the miRNA dysregulation. No put putative genes.
Downstream Pathway	M3Cs Puts the pathway that both tested and reported in the paper.
DOI	The DOI of the published paper. If there is no DOI of the published paper, M3Cs left this variable empty
Publication Title	The title of the published paper.
PMID	ID of publication on PubMed
Notes	M3Cs adds important notes in points.
END
